# Development of a Next Generation SNP Genotyping Array for Wheat

**DOI:** 10.1101/2023.11.27.568448

**Authors:** Amanda J. Burridge, Mark Winfield, Alexandra Przewieslik-Allen, Keith J. Edwards, Imteaz Siddique, Ruth Barral-Arca, Simon Griffiths, Shifeng Cheng, Zejian Huang, Cong Feng, Susanne Dreisigacker, Alison R. Bentley, Gina Brown-Guedira, Gary L. Barker

## Abstract

High throughput genotyping arrays have provided a cost effective, reliable and interoperable system for genotyping hexaploid wheat and its related germplasm pool. Existing, highly cited arrays including our 35K Axiom Wheat Breeder’s genotyping array and the Illumina 90K iSelect array were designed based on a limited amount of varietal sequence diversity and with imperfect knowledge of SNP positions. Recent progress in sequencing wheat varieties and landraces has given us access to a vast pool of SNP diversity, whilst technological improvements in array design has allowed us to fit significantly more probes onto a 384-well format Axiom array than was previously possible. Here we describe a novel High Density Axiom genotyping array, the *Triticum aestivum* Next Generation array (TaNG), largely derived from whole genome skim sequencing of 204 elite wheat lines and 111 wheat landraces taken from the Watkins “Core Collection”. We use a novel “minimal marker” optimisation approach to select up to six SNPs in each 1.5 MB region of the wheat genome with the highest combined varietal discrimination potential. A design iteration step allowed us to test and replace skim-sequence derived SNPs which failed to convert to reliable Axiom markers, resulting in a final design, designated TaNG1.1 with 43,372 SNPs derived from a haplotype-optimised combination of novel SNPs, DArTAG-derived and legacy wheat Axiom markers. We show that this design has an even distribution of SNPs across chromosomes and sub-genomes compared to previous arrays and can be used to generate genetic maps with a significantly higher number of distinct bins than our previous Axiom array. We also demonstrate the improved performance of TaNG1.1 for Genome Wide Association Studies (GWAS) and its utility for Copy Number Variation (CNV) analysis. The array is commercially available, and the marker annotations, initial genotyping results and software used to generate the optimised marker sets are freely available.
