## Supplementary File 1 for "Development of a Next Generation SNP Genotyping Array for Wheat"

### Sheet: Skim Sequenced Lines
Sequenced lines selected for designing novel Axiom genotyping probes.
Cultivars	Storecode Synonym		Landraces (Watkins core collection)	Storecode Synonym
Ability	WGED0562		1190004-1	WATDE0001
Agron	WGED0194		1190007-1	WATDE0002
Alba	WGED0014		1190032-1	WATDE0004
Albatross	WGED0203		1190034-1	WATDE0005
Alcedo	WGED0077		1190040-1	WATDE0006
Alert	WGED0656		1190042-1	WATDE0007
Almus	WGED0254		1190044-1	WATDE0008
Altria	WGED0164		1190045-1	WATDE0009
Arina LrFor	PANG0001		1190081-1	WATDE0011
Aronde	W0060		1190092-1	WATDE0012
Avalon	WGED0085		1190103-1	WATDE0013
Avocet	WGED0510		1190110-1	WATDE0014
Aztec	WGED0163		1190126-1	WATDE0015
Banco	WGED0062		1190127-1	WATDE0016
Bandit	WGED0568		1190139-1	WATDE0017
Banner	WGED0537		1190141-2	WATDE0018
Beauchamp	WGED0110		1190145-1	WATDE0019
Beaver	WGED0143		1190149-1	WATDE0020
Becard Kachu	WREN0301		1190160-2	WATDE0021
Bersee	WGED0002		1190181-1	WATDE0022
Blitz	WGED0657		1190199-1	WATDE0023
Boreonos	WGED0256		1190209-1	WATDE0024
Bounty	WGED0090		1190216-1	WATDE0025
Boxer	WGED0540		1190218-1	WATDE0026
Buster	WGED0573		1190219-1	WATDE0027
Cadenza	PANG0002		1190223-1	WATDE0028
Calif	WGED0205		1190224-3	WATDE0029
Camp Remy	WGED0150		1190231-2	WATDE0030
Capitiane	WGED0175		1190238-1	WATDE0031
Capo	WGED0195		1190239-1	WATDE0032
Cappelle Desprez	WGED0018		1190246-1	WATDE0033
Captor	WGED0529		1190254-1	WATDE0034
Catamaran	WGED0574		1190264-1	WATDE0035
Cezanne	WGED0167		1190273-1	WATDE0036
Charger	WGED0166		1190291-1	WATDE0037
Chinese Spring	W9493		1190292-1	WATDE0038
Cimcog 26	WREN0304		1190299-1	WATDE0039
Cimcog 3	WREN0303		1190300-1	WATDE0040
Cimcog 32	WREN0305		1190305-1	WATDE0041
Cimcog 47	WREN0306		1190308-1	WATDE0042
Cimcog 56	WREN0309		1190324-1	WATDE0043
Claire	WGED0674		1190325-1	WATDE0045
Claire (Pangenome)	PANG0005		1190349-1	WATDE0046
Consort	WGED0670		1190352-1	WATDE0047
Crest	WGED0666		1190355-1	WATDE0048
Crusoe	W10080		1190360-1	WATDE0049
David	WGED0105		1190387-1	WATDE0050
Denver	WGED0724		1190396-1	WATDE0051
Diablo	WGED0583		1190397-1	WATDE0052
Diplomat	WGED0049		1190398-1	WATDE0053
Disponent	WGED0095		1190406-1	WATDE0054
Dorby	WGED0584		1190420-1	WATDE0055
Drake	WGED0722		1190433-1	WATDE0056
Drauhofener-Kolben	WGED0197		1190440-1	WATDE0057
Druid	WGED0534		1190444-3	WATDE0058
Eagle	WGED0520		1190451-1	WATDE0059
Encore	WGED0671		1190460-1	WATDE0060
Equinox	WGED0279		1190471-1	WATDE0062
Ergo	WGED0060		1190474-1	WATDE0063
Erla-Kolben	WGED0223		1190475-1	WATDE0064
Erland	WGED0539		1190481-1	WATDE0065
Eros	WGED0260		1190483-1	WATDE0066
Expert	WGED0224		1190496-1	WATDE0067
Extrem	WGED0225		1190507-1	WATDE0068
Fanal	WGED0261		1190546-1	WATDE0069
Felix	WGED0042		1190551-1	WATDE0070
Festival	WGED0107		1190560-1	WATDE0071
Fidel	WGED0109		1190562-1	WATDE0072
Fielder	W10146		1190566-1	WATDE0073
Flame	WGED0155		1190568-1	WATDE0074
Flamingo	WGED0008		1190579-1	WATDE0075
Florida	WGED0142		1190580-1	WATDE0076
Garcia	Not Assigned		1190591-1	WATDE0077
Gawain	WGED0119		1190605-1	WATDE0078
Glasgow	WBCDB0025		1190624-3	WATDE0079
Grafton	-		1190629-1	WATDE0081
Granada	WGED0123		1190637-1	WATDE0082
Haven	WGED0144		1190639-1	WATDE0083
Heine 7	WGED0009		1190652-1	WATDE0085
Hereward	WGED0160		1190662-1	WATDE0086
Highbury	W1576		1190670-1	WATDE0087
Hobbit	WGED0070		1190671-1	WATDE0088
Holdfast	WGED0025		1190680-1	WATDE0089
Holster	WGED0663		1190683-1	WATDE0090
Hybrid 46	WGED0021		1190685-1	WATDE0091
Ibis	WGED0133		1190690-1	WATDE0092
Ikarus	WGED0235		1190694-2	WATDE0093
Jagger	PANG0006		1190698-1	WATDE0094
Joss Cambier	WGED0037		1190700-1	WATDE0095
Karat	WGED0215		1190705-1	WATDE0097
Koga1	W0081		1190707-2	WATDE0098
Kosack	WGED0210		1190722-1	WATDE0099
Kranich	WGED0051		1190731-1	WATDE0101
KWS Santiago	W10338		1190732-1	WATDE0102
Lancer	PANG0009		1190740-2	WATDE0103
Landmark	PANG0003		1190742-1	WATDE0104
Leda	WGED0015		1190746-1	WATDE0105
Legend	WGED0561		1190747-1	WATDE0106
Longbow	WGED0122		1190749-1	WATDE0107
Lutin	WGED0080		1190750-1	WATDE0108
Mace	PANG0011		1190753-1	WATDE0109
Mahndorfer	WGED0056		1190771-1	WATDE0110
Malacca	WGED0639		1190777-1	WATDE0111
Marco	WGED0189		1190784-1	WATDE0112
Maris Dove	W0005		1190788-1	WATDE0113
Maris Huntsman	WGED0040		1190789-2	WATDE0114
Maris Ranger	WGED0035		1190811-1	WATDE0115
Maris Widgeon	WGED0121		1190814-1	WATDE0116
Mendel	WGED0058		1190816-1	WATDE0117
Mercia	WGED0116		1190827-1	WATDE0118
Mina	WGED0186		1190912-3	WATDE0119
Minister	WGED0124
Mironovska	WGED0068
MISR1	WREN0310
Moisson	WGED0162
Muck	WGED0245
Nautica	WGED0103
Newhaven	WGED0659
Norda	WGED0174
Norin	PANG0012
Obelisk	WGED0264
Odeon	WGED0147
Odin	WGED0138
Opata	WBCDB0038
Orlando	WGED0078
Palur	WGED0265
Pamyat Azieva	WREN0311
Paragon	PANG0013
Pastiche	WGED0127
Pavon 76	W9767
Pepital	WGED0247
Peragis	WGED0001
Perlo	WGED0106
Pomerelle	W10316
Pony	WGED0177
Prophet	WGED0608
Rabe	WGED0140
Rebel	WGED0512
Recital	WGED0169
Record	WGED0227
Red Fife	W0253
Reedling	WREN0314
Regent	WGED0220
Renan	WGED0248
Rendezvous	WGED0509
Revelation	W10190
Riband	WGED0128
Rimpaus Bastard 2	WGED0267
Ritzlhofer Neu	WGED0232
Robigus	PANG0014
Savannah	WGED0280
Schweigers Taca	WGED0200
Shamrock	WGED0281
Shango	WGED0713
Slejpner	WGED0129
Soissons	WGED0173
Solstice	WGED0719
Spark	WGED0159
Spelt PI190962
Spitfire	WGED0712
Sportsman	WGED0084
Stamm 101	WGED0221
Stanley	PANG0004
Starke2	WGED0112
Stella	W0369
Super 152	WREN0316
Svale	WGED0212
SY Mattis	PANG0015
Tadorna	WGED0115
Talent	WGED0072
Tambor	WGED0229
Tandem	WGED0536
Tanker	WGED0720
Taras	WGED0271
Thatcher	W9552
Thor	WGED0004
Titus	WGED0066
Top	WGED0081
Torch	WGED0626
Torfrida	WGED0161
Trafalgar	WGED0658
Treasure	W10317
Tremie	WGED0172
Triumph (NDL)	WGED0272
Tschermaks	WGED0273
Turpin	WGED0629
Urban	WGED0141
Vaguedepis	WGED0022
Veritas	WGED0673
Vilmorin 27	WGED0023
Vilmorin 53	WGED0024
Virgo	WGED0053
Vocal	WGED0523
Voyage	WGED0560
Walde	WGED0113
Warrior	WGED0549
Wasp	WGED0630
Waxwing	WREN0317
Weebil	PANG0016
Werla	WGED0010
Wizard	WGED0503
Wyalkatatchen	WREN0319
Xi 19	WGED0721
Zemon	WGED0148
Zentos	WGED0252
