## Supplementary File 7 for "Development of a Next Generation SNP Genotyping Array for Wheat"

### Sheet: CNV Summary
Sample Filename	Chromosome	Region	Start Position	Stop Position	Size	Marker Count	CN State
P07_Memory	1A	1A	3388719	47521369	44132651	73	1		The copy number states are determined by implementation of a hidden Markov model (HMM). A copy neutral state is 2. A deletion will cause a decrease in copy number state (1 or 0 depending on extent) and gain will cause an increase in state (3 or 4 depending on extent). CN state =2 regions are not listed.
F14_TRIBUTE	1A	1A	5030834	44913524	39882691	61	1
G07_Niknejad	1A	1A	5030834	139046134	134015301	252	3
P07_Memory	1A	1A	48990239	60733776	11743538	30	0
P07_Memory	1A	1A	60957895	90296478	29338584	63	1
F14_TRIBUTE	1A	1A	66081110	95675544	29594435	62	1
P07_Memory	1A	1A	100668080	160998295	60330216	108	1
F14_TRIBUTE	1A	1A	120624367	160998295	40373929	73	1
P20_Muck	1A	1A	153333464	208878895	55545432	101	1
A02_Mercia	1A	1A	162480445	209825052	47344608	92	1
B12_Watkins_560.1	1A	1A	162480445	206254761	43774317	84	1
G23_Riband	1A	1A	162480445	208878895	46398451	90	1
J14_Watkins_732.1	1A	1A	162480445	203015905	40535461	79	1
M22_Thatcher	1A	1A	162480445	260693753	98213309	190	1
C18_Vilmorin_27	1A	1A	163605814	232602388	68996575	127	1
C22_Capelle_Desprez	1A	1A	163605814	216179129	52573316	97	1
E10_Record	1A	1A	163605814	233181450	69575637	128	1
G18_Eagle	1A	1A	163605814	188195675	24589862	51	1
G22_Blitz	1A	1A	163605814	206726414	43120601	81	1
K05_Scout_(Aus)	1A	1A	163605814	209825052	46219239	88	1
K06_Cezanne	1A	1A	163605814	203015905	39410092	75	1
M22_Veritas	1A	1A	163605814	206726414	43120601	81	1
O08_Oenus	1A	1A	163605814	216179129	52573316	97	1
I06_Galahad	1A	1A	168182001	208878895	40696895	75	1
E08_Avalon	1A	1A	169306931	209825052	40518122	75	1
C16_Stella	1A	1A	169713571	233181450	63467880	114	1
F14_TRIBUTE	1A	1A	177019860	208219650	31199791	59	1
P07_Memory	1A	1A	178298784	213868421	35569638	65	1
C08_Norman	1A	1A	184572274	232602388	48030115	85	1
M10_Sportsman	1A	1A	184572274	232602388	48030115	85	1
O02_Boxer	1A	1A	184572274	232602388	48030115	85	1
O04_Dorby	1A	1A	184572274	216179129	31606856	55	1
I16_Scipion	1A	1A	249719487	282543560	32824074	68	1
P18_Watkins_731.1	1A	1A	367878267	428581126	60702860	108	3
M23_Malacca	1A	1A	458741238	593636250	134895013	278	1
G14_Flair	1A	1A	466604720	491810338	25205619	57	1
G18_Tadorna	1A	1A	466604720	492649514	26044795	59	1
H17_Recital	1A	1A	466604720	492649514	26044795	59	1
A06_Drake	1B	1B	1203929	77625581	76421653	184	3
C04_Catamaran	1B	1B	1203929	77625581	76421653	184	3
C10_Rebel	1B	1B	1203929	77625581	76421653	184	3
C12_Diplomat	1B	1B	1203929	77625581	76421653	184	3
E20_Voyage	1B	1B	1203929	59823978	58620050	151	3
F17_Isengrain	1B	1B	1203929	77625581	76421653	184	3
F24_Vocal	1B	1B	1203929	41418452	40214524	109	1
G04_Consort	1B	1B	1203929	77625581	76421653	184	3
G15_Oakley	1B	1B	1203929	77625581	76421653	184	1
I04_Crest	1B	1B	1203929	77625581	76421653	184	3
I06_Galahad	1B	1B	1203929	77625581	76421653	184	3
K10_Spitfire	1B	1B	1203929	77625581	76421653	184	3
M06_Gawain	1B	1B	1203929	77625581	76421653	184	3
M12_Torfrida	1B	1B	1203929	77625581	76421653	184	3
M18_Druid	1B	1B	1203929	39672334	38468406	102	3
O02_Boxer	1B	1B	1203929	77625581	76421653	184	3
O06_Hobbit	1B	1B	1203929	77625581	76421653	184	1
O06_Holster	1B	1B	1203929	77625581	76421653	184	3
P09_Tabasco	1B	1B	1203929	39672334	38468406	102	3
M11_Taras	1B	1B	2348399	22069774	19721376	46	0
F14_TRIBUTE	1B	1B	4228325	77625581	73397257	176	3
M17_Rialto	1B	1B	4228325	15232960	11004636	27	0
P07_Memory	1B	1B	4228325	77625581	73397257	176	3
A08_Heine7	1B	1B	8176582	77625581	69449000	166	3
I20_Ability	1B	1B	11634091	30881238	19247148	57	1
O04_Dorby	1B	1B	14655682	77625581	62969900	153	3
A19_Savannah	1B	1B	14688386	41418452	26730067	77	1
A04_Haven	1B	1B	15448151	32377580	16929430	50	1
G12_Top	1B	1B	15658644	77625581	61966938	148	3
E11_Barrel	1B	1B	19060278	77625581	58565304	143	3
E12_Lancelot	1B	1B	20165273	77625581	57460309	141	3
M10_Sportsman	1B	1B	20165273	77625581	57460309	141	3
H20_Watkins_827.1	1B	1B	21354255	59823978	38469724	102	3
F13_Meteor	1B	1B	22265325	41368899	19103575	56	1
H24_Captor	1B	1B	22265325	41368899	19103575	56	1
L13_Pamier	1B	1B	22265325	41418452	19153128	58	1
M09_Hamac	1B	1B	22265325	41418452	19153128	58	1
G02_Agron	1B	1B	23222141	77625581	54403441	131	3
B22_Orlando	1B	1B	23222157	41418452	18196296	55	1
K02_Equinox	1B	1B	23222157	41418452	18196296	55	1
O17_Pamier	1B	1B	23222157	41368899	18146743	53	1
B11_Sy Epson	1B	1B	24931420	77625581	52694162	126	3
E10_Record	1B	1B	24931420	77625581	52694162	126	3
K06_Granada	1B	1B	29331937	77625581	48293645	108	3
K12_Torch	1B	1B	29366544	77625581	48259038	107	3
M11_Taras	1B	1B	38227146	57018983	18791838	45	0
A04_Haven	1B	1B	46826903	77625581	30798679	64	1
A10_Brompton	1B	1B	46826903	77625581	30798679	64	1
A18_Slejpner	1B	1B	46826903	77625581	30798679	64	1
A19_Savannah	1B	1B	46826903	77625581	30798679	64	1
B14_SHIRLEY	1B	1B	46826903	77625581	30798679	64	1
B22_Orlando	1B	1B	46826903	77625581	30798679	64	1
C17_Meteor	1B	1B	46826903	77625581	30798679	64	1
E02_Fielder	1B	1B	46826903	77625581	30798679	64	1
E06_Erland	1B	1B	46826903	77625581	30798679	64	1
E17_Brilliant	1B	1B	46826903	77625581	30798679	64	1
F13_Meteor	1B	1B	46826903	77625581	30798679	64	1
G13_Huckerby	1B	1B	46826903	77625581	30798679	64	1
H24_Captor	1B	1B	46826903	77625581	30798679	64	1
I02_Almus	1B	1B	46826903	77625581	30798679	64	1
I12_Ikarus	1B	1B	46826903	77625581	30798679	64	1
I13_Rialto	1B	1B	46826903	77625581	30798679	64	1
K02_Equinox	1B	1B	46826903	77625581	30798679	64	1
K08_Newhaven	1B	1B	46826903	77625581	30798679	64	1
K16_Stamm_101	1B	1B	46826903	77625581	30798679	64	1
K18_Nautica	1B	1B	46826903	77625581	30798679	64	1
L13_Pamier	1B	1B	46826903	77625581	30798679	64	1
M04_Disponent	1B	1B	46826903	77625581	30798679	64	1
M09_Hamac	1B	1B	46826903	77625581	30798679	64	1
M16_Florida	1B	1B	46826903	77625581	30798679	64	1
M17_Rialto	1B	1B	46826903	77625581	30798679	64	1
F24_Vocal	1B	1B	47505775	77625581	30119807	62	1
K11_Palur	1B	1B	47605815	77625581	30019767	61	1
A04_Capitaine	1B	1B	83207071	123969113	40762043	111	3
A06_Drake	1B	1B	83207071	123969113	40762043	111	3
A08_Heine7	1B	1B	83207071	123969113	40762043	111	3
A10_Pepital	1B	1B	83207071	123969113	40762043	111	3
A15_Skyfall	1B	1B	83207071	123969113	40762043	111	3
B11_Sy Epson	1B	1B	83207071	123969113	40762043	111	3
B13_Paragon_Pangenome	1B	1B	83207071	123969113	40762043	111	3
C04_Catamaran	1B	1B	83207071	123969113	40762043	111	3
C11_Sewc123	1B	1B	83207071	123969113	40762043	111	3
C12_Diplomat	1B	1B	83207071	123969113	40762043	111	3
C22_Capelle_Desprez	1B	1B	83207071	123969113	40762043	111	3
D23_Steadfast	1B	1B	83207071	123969113	40762043	111	3
E10_Record	1B	1B	83207071	123969113	40762043	111	3
E11_Barrel	1B	1B	83207071	123969113	40762043	111	3
E13_Trinity	1B	1B	83207071	123969113	40762043	111	3
F14_TRIBUTE	1B	1B	83207071	123969113	40762043	111	3
G04_Consort	1B	1B	83207071	123969113	40762043	111	3
G11_Basket	1B	1B	83207071	123969113	40762043	111	3
I04_Crest	1B	1B	83207071	123969113	40762043	111	3
I06_Galahad	1B	1B	83207071	123969113	40762043	111	3
I10_Soleil	1B	1B	83207071	123969113	40762043	111	3
I16_Scipion	1B	1B	83207071	123969113	40762043	111	3
I24_Cordiale	1B	1B	83207071	123969113	40762043	111	3
J11_Expert	1B	1B	83207071	123969113	40762043	111	3
K02_Altria	1B	1B	83207071	123969113	40762043	111	3
K04_David	1B	1B	83207071	123969113	40762043	111	3
K06_Granada	1B	1B	83207071	123969113	40762043	111	3
K10_Spitfire	1B	1B	83207071	123969113	40762043	111	3
K12_Torch	1B	1B	83207071	123969113	40762043	111	3
L09_Siskin	1B	1B	83207071	123969113	40762043	111	3
M01_Jagger_PANG0006-PG-7_1	1B	1B	83207071	123969113	40762043	111	3
M03_Jagger_PANG0006-PG-7_2	1B	1B	83207071	123969113	40762043	111	3
M05_Jagger_PANG0006-PG-7_3	1B	1B	83207071	123969113	40762043	111	3
M06_Gawain	1B	1B	83207071	123969113	40762043	111	3
M10_Sportsman	1B	1B	83207071	123969113	40762043	111	3
M11_Crispin	1B	1B	83207071	123969113	40762043	111	3
M11_Taras	1B	1B	83207071	95289824	12082754	27	0
M12_Torfrida	1B	1B	83207071	123969113	40762043	111	3
M24_Julius_Pangenome	1B	1B	83207071	123969113	40762043	111	3
N09_Sterling	1B	1B	83207071	123969113	40762043	111	3
O02_Boxer	1B	1B	83207071	123969113	40762043	111	3
O04_Dorby	1B	1B	83207071	123969113	40762043	111	3
O06_Holster	1B	1B	83207071	123969113	40762043	111	3
O08_Oenus	1B	1B	83207071	123969113	40762043	111	3
A04_Haven	1B	1B	85437187	99090145	13652959	32	0
A18_Slejpner	1B	1B	85437187	96514128	11076942	25	0
B14_SHIRLEY	1B	1B	85437187	97490250	12053064	28	0
C17_Meteor	1B	1B	85437187	97806307	12369121	29	0
E02_Fielder	1B	1B	85437187	97806307	12369121	29	0
E06_Erland	1B	1B	85437187	97806307	12369121	29	0
E17_Brilliant	1B	1B	85437187	99090145	13652959	32	0
G13_Huckerby	1B	1B	85437187	99090145	13652959	32	0
I02_Almus	1B	1B	85437187	97806307	12369121	29	0
I12_Ikarus	1B	1B	85437187	97806307	12369121	29	0
I13_Rialto	1B	1B	85437187	97806307	12369121	29	0
K08_Newhaven	1B	1B	85437187	97490250	12053064	28	0
K11_Palur	1B	1B	85437187	97806307	12369121	29	0
K16_Stamm_101	1B	1B	85437187	97490250	12053064	28	0
K18_Nautica	1B	1B	85437187	97490250	12053064	28	0
M04_Disponent	1B	1B	85437187	97806307	12369121	29	0
M17_Rialto	1B	1B	85437187	99090145	13652959	32	0
O17_Pamier	1B	1B	85437187	99090145	13652959	32	0
A10_Brompton	1B	1B	90312903	99090145	8777243	29	0
F24_Vocal	1B	1B	90312903	100032738	9719836	32	0
F13_Meteor	1B	1B	96593056	121789948	25196893	72	1
A04_Capitaine	1B	1B	129176520	173596896	44420377	125	3
A06_Drake	1B	1B	129176520	221172110	91995591	205	3
A10_Brompton	1B	1B	129176520	158312128	29135609	78	1
A19_Savannah	1B	1B	129176520	158532585	29356066	79	1
B14_SHIRLEY	1B	1B	129176520	158532585	29356066	79	1
B22_Orlando	1B	1B	129176520	158532585	29356066	79	1
C12_Diplomat	1B	1B	129176520	169532891	40356372	109	3
F13_Meteor	1B	1B	129176520	156586163	27409644	76	1
G20_Legend	1B	1B	129176520	162347160	33170641	93	1
I08_Mina	1B	1B	129176520	172440424	43263905	120	3
I10_Soleil	1B	1B	129176520	173596896	44420377	125	3
I12_Ikarus	1B	1B	129176520	158312128	29135609	78	1
K02_Equinox	1B	1B	129176520	158532585	29356066	79	1
K08_Newhaven	1B	1B	129176520	158532585	29356066	79	1
K10_Spitfire	1B	1B	129176520	173596896	44420377	125	3
K16_Stamm_101	1B	1B	129176520	158532585	29356066	79	1
M16_Florida	1B	1B	129176520	158532585	29356066	79	1
M17_Rialto	1B	1B	129176520	158312128	29135609	78	1
O02_Boxer	1B	1B	129176520	166595418	37418899	100	3
O09_Cougar	1B	1B	129176520	171618965	42442446	117	3
F24_Vocal	1B	1B	131460412	156578927	25118516	67	1
H24_Captor	1B	1B	131460412	158532585	27072174	72	1
L13_Pamier	1B	1B	131460412	158532585	27072174	72	1
M09_Hamac	1B	1B	131460412	158532585	27072174	72	1
A04_Haven	1B	1B	161280434	183871979	22591546	60	1
A10_Brompton	1B	1B	161280434	205423333	44142900	96	1
A18_Slejpner	1B	1B	161280434	205423333	44142900	96	1
A19_Savannah	1B	1B	161280434	218989719	57709286	117	1
B22_Orlando	1B	1B	161280434	263666354	102385921	200	1
C17_Meteor	1B	1B	161280434	205423333	44142900	96	1
E17_Brilliant	1B	1B	161280434	205423333	44142900	96	1
F13_Meteor	1B	1B	161280434	243666263	82385830	166	1
F24_Vocal	1B	1B	161280434	218989719	57709286	117	1
H24_Captor	1B	1B	161280434	212304521	51024088	103	1
I13_Rialto	1B	1B	161280434	205423333	44142900	96	1
K02_Equinox	1B	1B	161280434	205423333	44142900	96	1
K08_Newhaven	1B	1B	161280434	205423333	44142900	96	1
L13_Pamier	1B	1B	161280434	240174515	78894082	153	1
M09_Hamac	1B	1B	161280434	205423333	44142900	96	1
M16_Florida	1B	1B	161280434	205423333	44142900	96	1
M17_Rialto	1B	1B	161280434	205423333	44142900	96	1
B14_SHIRLEY	1B	1B	161396309	205423333	44027025	95	1
G13_Huckerby	1B	1B	161396309	183871979	22475671	59	1
I02_Almus	1B	1B	161396309	205423333	44027025	95	1
K16_Stamm_101	1B	1B	161396309	205423333	44027025	95	1
O17_Pamier	1B	1B	161396309	240174515	78778207	152	1
E06_Erland	1B	1B	161990524	205423333	43432810	94	1
K18_Nautica	1B	1B	165543257	183871979	18328723	50	1
M04_Disponent	1B	1B	166595418	201952271	35356854	83	1
I12_Ikarus	1B	1B	167715923	201952271	34236349	79	1
E02_Fielder	1B	1B	171618965	205423333	33804369	67	1
E17_Brilliant	1B	1B	216102562	243666263	27563702	56	1
I02_Almus	1B	1B	216102562	243666263	27563702	56	1
G20_Legend	1B	1B	226238696	282427873	56189178	110	1
M21_Blackbird	1B	1B	257956938	403578568	145621631	299	3
B22_Orlando	1B	1B	269223377	326279240	57055864	111	1
B22_Orlando	1B	1B	329382684	403093913	73711230	148	1
L24_T. kiharae	1B	1B	381395939	413431337	32035399	81	1
G20_Legend	1B	1B	405665349	520358586	114693238	260	1
K08_Cadenza	1B	1B	421097365	442156646	21059282	52	1
O19_Duxford	1B	1B	421097365	442156646	21059282	52	1
L24_T. kiharae	1B	1B	461616227	495795753	34179527	74	1
B22_Orlando	1B	1B	534590659	571690376	37099718	77	1
G20_Legend	1B	1B	547518875	584323850	36804976	79	1
L24_T. kiharae	1B	1B	554690972	583758816	29067845	59	1
L24_T. kiharae	1B	1B	602898488	629706536	26808049	56	1
B22_Orlando	1B	1B	603220125	645274210	42054086	87	1
P10_Chinese Spring 3	1B	1B	626721080	689381504	62660425	125	3
N10_Chinese Spring 2	1B	1B	632767701	689381504	56613804	113	3
K18_Captor	1D	1D	344906065	469744413	124838349	167	3
G01_Neepawa	1D	1D	451071804	495427590	44355787	106	3
I01_Park	1D	1D	451071804	495427590	44355787	106	3
A06_Gulliver	2A	2A	479492	25483335	25003844	60	1
A19_Savannah	2A	2A	479492	24414560	23935069	56	1
C11_Sewc123	2A	2A	479492	24414560	23935069	56	1
C16_Stella	2A	2A	479492	25483335	25003844	60	1
C17_Meteor	2A	2A	479492	24414560	23935069	56	1
C22_Capelle_Desprez	2A	2A	479492	31648683	31169192	68	1
D15_Renan	2A	2A	479492	24414560	23935069	56	1
E02_Fielder	2A	2A	479492	24414560	23935069	56	1
E12_Virgo	2A	2A	479492	25483335	25003844	60	1
E13_Trinity	2A	2A	479492	24414560	23935069	56	1
E16_Pony	2A	2A	479492	25483335	25003844	60	1
E19_Marksman	2A	2A	479492	24414560	23935069	56	1
F13_Meteor	2A	2A	479492	24414560	23935069	56	1
G03_Striker	2A	2A	479492	24414560	23935069	56	1
G09_Aziz	2A	2A	479492	27276052	26796561	64	1
G11_Basket	2A	2A	479492	24414560	23935069	56	1
G13_Huckerby	2A	2A	479492	24414560	23935069	56	1
G14_Festival	2A	2A	479492	24414560	23935069	56	1
H05_RGT Reform	2A	2A	479492	24414560	23935069	56	1
H11_Moisson	2A	2A	479492	24414560	23935069	56	1
I03_Midas	2A	2A	479492	24414560	23935069	56	1
I13_Player	2A	2A	479492	24414560	23935069	56	1
I15_Evolution	2A	2A	479492	24414560	23935069	56	1
I19_Sterling	2A	2A	479492	24414560	23935069	56	1
I24_Cordiale	2A	2A	479492	24414560	23935069	56	1
J18_Rendezvous	2A	2A	479492	24414560	23935069	56	1
K02_Equinox	2A	2A	479492	24414560	23935069	56	1
K03_Jenga	2A	2A	479492	25483335	25003844	60	1
K05_Scout_(Aus)	2A	2A	479492	25483335	25003844	60	1
K09_LG_Skyscraper	2A	2A	479492	25483335	25003844	60	1
K10_Spitfire	2A	2A	479492	24414560	23935069	56	1
K11_Costello	2A	2A	479492	24414560	23935069	56	1
K13_Cassius	2A	2A	479492	24414560	23935069	56	1
K16_Stamm_101	2A	2A	479492	24414560	23935069	56	1
K17_Hermann	2A	2A	479492	24414560	23935069	56	1
K18_Captor	2A	2A	479492	780721337	780241846	1468	3
K19_Cocoon	2A	2A	479492	24414560	23935069	56	1
K24_Jagger_Pangenome	2A	2A	479492	25483335	25003844	60	1
L13_Pamier	2A	2A	479492	24414560	23935069	56	1
L15_Premio	2A	2A	479492	24414560	23935069	56	1
M01_Jagger_PANG0006-PG-7_1	2A	2A	479492	24414560	23935069	56	1
M03_Jagger_PANG0006-PG-7_2	2A	2A	479492	24414560	23935069	56	1
M05_Jagger_PANG0006-PG-7_3	2A	2A	479492	24414560	23935069	56	1
M06_Battalion	2A	2A	479492	24414560	23935069	56	1
M07_Jagger_PANG0006-PG-7_4	2A	2A	479492	24414560	23935069	56	1
M09_Hamac	2A	2A	479492	24414560	23935069	56	1
M09_Jagger_PANG0006-PG-7_5	2A	2A	479492	24414560	23935069	56	1
M11_Crispin	2A	2A	479492	25483335	25003844	60	1
M12_Torfrida	2A	2A	479492	24414560	23935069	56	1
M13_Tabasco	2A	2A	479492	25483335	25003844	60	1
N11_Revelation	2A	2A	479492	24414560	23935069	56	1
N24_KWS Santiago	2A	2A	479492	24414560	23935069	56	1
O02_Sankara	2A	2A	479492	24414560	23935069	56	1
O06_Holster	2A	2A	479492	24414560	23935069	56	1
O09_Cougar	2A	2A	479492	24414560	23935069	56	1
O12_Rubens	2A	2A	479492	24414560	23935069	56	1
O17_Pamier	2A	2A	479492	24414560	23935069	56	1
P07_Memory	2A	2A	479492	24414560	23935069	56	1
P11_Marksman	2A	2A	479492	25483335	25003844	60	1
E20_Voyage	2A	2A	83917586	154126128	70208543	136	3
H13_weebil	2A	2A	83917586	154693751	70776166	138	3
J14_Watkins_732.1	2A	2A	83917586	159749270	75831685	149	3
K22_Pavon76	2A	2A	83917586	150121671	66204086	127	3
M18_Druid	2A	2A	83917586	154126128	70208543	136	3
C14_Borenos	2A	2A	103312923	154693751	51380829	107	3
J14_Watkins_732.1	2A	2A	160850258	352696027	191845770	353	3
C14_Borenos	2A	2A	165392407	394629523	229237117	426	3
M07_Jagger_PANG0006-PG-7_4	2A	2A	165392407	441869942	276477536	519	3
M09_Jagger_PANG0006-PG-7_5	2A	2A	165392407	441869942	276477536	519	3
O08_Renown	2A	2A	165392407	376192771	210800365	392	3
G07_Niknejad	2A	2A	175581496	355765991	180184496	341	3
M01_Jagger_PANG0006-PG-7_1	2A	2A	175581496	472198312	296616817	587	3
M05_Jagger_PANG0006-PG-7_3	2A	2A	175581496	420952625	245371130	467	3
I22_Trafalgar	2A	2A	178474881	358957999	180483119	344	3
H13_weebil	2A	2A	185300176	241703565	56403390	101	3
K20_Bandit	2A	2A	185300176	310416425	125116250	234	3
M18_Druid	2A	2A	185300176	417404691	232104516	437	3
P12_Watkins_694.2	2A	2A	185300176	261292226	75992051	138	3
E01_Marquis	2A	2A	186430767	376192788	189762022	360	3
I07_Chamran	2A	2A	186430767	358094640	171663874	323	3
K22_Pavon76	2A	2A	186430767	358094640	171663874	323	3
M03_Jagger_PANG0006-PG-7_2	2A	2A	186438905	450452793	264013889	503	3
K24_Jagger_Pangenome	2A	2A	188668581	358094640	169426060	321	3
I20_Ability	2A	2A	190148170	246100040	55951871	102	3
B13_Longbow	2A	2A	202646955	300017820	97370866	183	3
B24_Avocet	2A	2A	202646955	358094640	155447686	295	3
G09_Aziz	2A	2A	202646955	282058213	79411259	152	3
K08_Cadenza	2A	2A	202646955	316109195	113462241	217	3
N15_Shango	2A	2A	202646955	310416425	107769471	205	3
A01_Laura	2A	2A	204191495	300157122	95965628	183	3
I01_Cadenza_PANG0002-PG-10_1	2A	2A	204191495	358094640	153903146	293	3
M09_Hamac	2A	2A	204191495	358094640	153903146	293	3
M21_Cadenza_rep3	2A	2A	204191495	352696027	148504533	285	3
A19_Savannah	2A	2A	204235374	376192788	171957415	329	3
A20_Norman	2A	2A	204235374	376192771	171957398	328	3
B16_Werla	2A	2A	204235374	352696027	148460654	284	3
D18_Capo	2A	2A	204235374	296355597	92120224	177	3
G03_Striker	2A	2A	204235374	376192771	171957398	328	3
G04_Consort	2A	2A	204235374	307670914	103435541	197	3
G23_Riband	2A	2A	204235374	355765991	151530618	288	3
I03_Cadenza_PANG0002-PG-10_2	2A	2A	204235374	358094640	153859267	292	3
I05_Cadenza_PANG0002-PG-10_3	2A	2A	204235374	358094640	153859267	292	3
I07_Cadenza_PANG0002-PG-10_4	2A	2A	204235374	307670914	103435541	197	3
I09_Cadenza_PANG0002-PG-10_5	2A	2A	204235374	355765991	151530618	288	3
I23_Paragon_rep1	2A	2A	204235374	300017820	95782447	180	3
K06_Granada	2A	2A	204235374	355765991	151530618	288	3
K10_Spitfire	2A	2A	204235374	355765991	151530618	288	3
K16_Stamm_101	2A	2A	204235374	355765991	151530618	288	3
K21_Cadenza_rep2	2A	2A	204235374	307639469	103404096	196	3
K23_Paragon_rep2	2A	2A	204235374	307639469	103404096	196	3
M23_Paragon_rep3	2A	2A	204235374	300017820	95782447	180	3
O16_Ritzlhofer_Neu	2A	2A	204235374	376192788	171957415	329	3
B13_Paragon_Pangenome	2A	2A	204932443	355765991	150833549	287	3
N13_Badger	2A	2A	204932443	307639469	102707027	195	3
C08_Norman	2A	2A	205100488	324776307	119675820	234	3
K14_Focus	2A	2A	205100488	352696027	147595540	282	3
O08_Oenus	2A	2A	205100488	355765991	150665504	286	3
C02_Badger	2A	2A	209203333	355765991	146562659	279	3
O18_Tandem	2A	2A	209203333	310416425	101213093	193	3
C01_Laser	2A	2A	210217163	355765991	145548829	278	3
E13_Trinity	2A	2A	210217163	307639469	97422307	186	3
I21_Cadenza_rep1	2A	2A	210217163	307639469	97422307	186	3
I04_Crest	2A	2A	211498650	355765991	144267342	277	3
K13_Cassius	2A	2A	211498650	376192788	164694139	318	3
M22_Thatcher	2A	2A	211498650	296355597	84856948	166	3
I14_Beauchamp	2A	2A	213738113	355765991	142027879	274	3
M08_Regent	2A	2A	213738113	352696027	138957915	270	3
N16_Urban	2A	2A	213738113	296355597	82617485	163	3
O21_Cadenza_rep4	2A	2A	213738113	355765991	142027879	274	3
M10_Eros	2A	2A	217799370	358094640	140295271	266	3
I18_Vocal	2A	2A	226471953	352696027	126224075	250	3
C24_Cadenza_Pangenome	2A	2A	267254766	358094640	90839875	176	3
J14_Watkins_732.1	2A	2A	390877603	443640909	52763307	105	3
P12_Watkins_694.2	2A	2A	393587175	443640909	50053735	100	3
M09_Hamac	2A	2A	406768927	472198312	65429386	156	3
O08_Renown	2B	2B	69172271	122690948	53518678	110	3
B14_SHIRLEY	2B	2B	72582001	102028493	29446493	60	1
H06_HUNTER	2B	2B	72582001	102708755	30126755	61	1
J08_MASSEY	2B	2B	72582001	102028493	29446493	60	1
B14_SHIRLEY	2B	2B	130342903	277526521	147183619	319	1
H06_HUNTER	2B	2B	130342903	277526521	147183619	319	1
J08_MASSEY	2B	2B	130342903	173399541	43056639	84	1
L10_Chinese Spring 1	2B	2B	130342903	192218972	61876070	115	3
N10_Chinese Spring 2	2B	2B	130342903	192218972	61876070	115	3
P10_Chinese Spring 3	2B	2B	130342903	212587477	82244575	159	3
J08_MASSEY	2B	2B	175938749	277526521	101587773	230	1
M21_Blackbird	2B	2B	250471527	300862784	50391258	123	1
N02_CALEDONIA	2B	2B	251124019	300862784	49738766	119	1
A11_Avocet	2B	2B	257914357	301646298	43731942	105	3
B14_SHIRLEY	2B	2B	280502994	315302489	34799496	89	1
H06_HUNTER	2B	2B	280502994	425089764	144586771	333	1
J08_MASSEY	2B	2B	280502994	315302489	34799496	89	1
M21_Blackbird	2B	2B	323637988	379002840	55364853	117	1
N02_CALEDONIA	2B	2B	324408744	377149670	52740927	113	1
B14_SHIRLEY	2B	2B	333709442	425089764	91380323	202	1
J08_MASSEY	2B	2B	336187154	430242816	94055663	209	1
A11_Avocet	2B	2B	420736383	463853305	43116923	107	3
I22_Trafalgar	2B	2B	423656216	470919394	47263179	118	3
B14_SHIRLEY	2B	2B	436164730	572319148	136154419	274	1
J08_MASSEY	2B	2B	436164730	493749659	57584930	127	1
H06_HUNTER	2B	2B	441082194	572319148	131236955	263	1
J08_MASSEY	2B	2B	499211224	539814771	40603548	66	1
K22_Pavon76	2B	2B	532458960	584129190	51670231	116	3
J08_MASSEY	2B	2B	543187434	572319148	29131715	63	1
D14_Watkins_700.1	2B	2B	572319148	622030947	49711800	113	3
H06_HUNTER	2B	2B	578551002	610698545	32147544	69	1
J08_MASSEY	2B	2B	578551002	610928187	32377186	71	1
B14_SHIRLEY	2B	2B	590890312	662027455	71137144	160	1
H06_HUNTER	2B	2B	615740492	697400628	81660137	184	1
J08_MASSEY	2B	2B	615740492	658353916	42613425	99	1
O10_Stava	2B	2B	615740492	658353916	42613425	99	1
M01_Jagger_PANG0006-PG-7_1	2B	2B	653022228	727719841	74697614	163	3
J08_MASSEY	2B	2B	663340815	697400628	34059814	78	1
K24_Jagger_Pangenome	2B	2B	665737470	727719841	61982372	131	3
A06_Drake	2B	2B	665934624	789565617	123630994	277	3
K02_Altria	2B	2B	665934624	697400628	31466005	69	1
M06_Battalion	2B	2B	665934624	697400628	31466005	69	1
A06_Gulliver	2B	2B	666655938	697400628	30744691	68	1
A19_Savannah	2B	2B	666655938	697714189	31058252	70	1
C02_Deben	2B	2B	666655938	697400628	30744691	68	1
C04_Catamaran	2B	2B	666655938	727209433	60553496	128	3
C13_Solo	2B	2B	666655938	697400628	30744691	68	1
C18_Vilmorin_27	2B	2B	666655938	697400628	30744691	68	1
E11_Barrel	2B	2B	666655938	697400628	30744691	68	1
E12_Virgo	2B	2B	666655938	697400628	30744691	68	1
E13_Trinity	2B	2B	666655938	697400628	30744691	68	1
E20_Kinsman	2B	2B	666655938	697400628	30744691	68	1
G03_Striker	2B	2B	666655938	697400628	30744691	68	1
I04_Crest	2B	2B	666655938	697400628	30744691	68	1
I11_Croft	2B	2B	666655938	697400628	30744691	68	1
I13_Player	2B	2B	666655938	697400628	30744691	68	1
I17_Interet	2B	2B	666655938	697400628	30744691	68	1
J11_Expert	2B	2B	666655938	697400628	30744691	68	1
K06_Cezanne	2B	2B	666655938	697400628	30744691	68	1
K11_Costello	2B	2B	666655938	697400628	30744691	68	1
K17_Hermann	2B	2B	666655938	700377875	33721938	76	1
L15_Premio	2B	2B	666655938	697400628	30744691	68	1
M11_Crispin	2B	2B	666655938	697400628	30744691	68	1
M13_Tabasco	2B	2B	666655938	698963496	32307559	73	1
M14_Walde	2B	2B	666655938	697400628	30744691	68	1
O17_Pamier	2B	2B	666655938	698301449	31645512	71	1
P11_Marksman	2B	2B	666655938	697400628	30744691	68	1
H20_Watkins_827.1	2B	2B	668180818	718218870	50038053	107	3
K16_Stamm_101	2B	2B	668180818	697400628	29219811	64	1
C12_Diplomat	2B	2B	668680930	697400628	28719699	62	1
E19_Marksman	2B	2B	668680930	697400628	28719699	62	1
J18_Rendezvous	2B	2B	668680930	697400628	28719699	62	1
K19_Cocoon	2B	2B	668680930	697400628	28719699	62	1
L13_Pamier	2B	2B	668680930	697400628	28719699	62	1
M23_Malacca	2B	2B	668680930	697400628	28719699	62	1
M24_Julius_Pangenome	2B	2B	668680930	700377875	31696946	70	1
O15_Stigg	2B	2B	668680930	697400628	28719699	62	1
P07_Memory	2B	2B	668680930	699277669	30596740	69	1
P09_Tabasco	2B	2B	668680930	697400628	28719699	62	1
I03_Midas	2B	2B	669436241	700377875	30941635	69	1
A18_Slejpner	2B	2B	669655205	697663662	28008458	60	1
A18_Wizard	2B	2B	669655205	719518507	49863303	105	3
P18_Watkins_731.1	2B	2B	671391206	793516964	122125759	272	3
B14_Watkins_698.1	2B	2B	671899643	774561773	102662131	227	3
G16_Denver	2B	2B	671899643	772055563	100155921	222	3
M15_Graham	2B	2B	672710094	697400628	24690535	54	1
P14_Watkins_747.1	2B	2B	672710094	742648104	69938011	149	3
M05_Jagger_PANG0006-PG-7_3	2B	2B	679033407	727719841	48686435	104	3
M03_Jagger_PANG0006-PG-7_2	2B	2B	679304100	727719841	48415742	102	3
M07_Jagger_PANG0006-PG-7_4	2B	2B	679304100	727719841	48415742	102	3
M09_Jagger_PANG0006-PG-7_5	2B	2B	679304100	727719841	48415742	102	3
D24_Weebil_Pangenome	2B	2B	692466290	746628486	54162197	118	3
E05_EGA_Gregory	2B	2B	692466290	749572865	57106576	125	3
I07_Chamran	2B	2B	692466290	746628486	54162197	118	3
L11_Opata	2B	2B	692466290	770685420	78219131	175	3
M07_Benyamin	2B	2B	692466290	744178525	51712236	112	3
C16_Escorial	2B	2B	695111081	723328683	28217603	61	1
P16_Odeon	2B	2B	698963496	747821406	48857911	103	3
C11_Sewc123	2B	2B	704426887	742083987	37657101	78	1
E11_Barrel	2B	2B	704426887	743746386	39319500	84	1
E12_Virgo	2B	2B	704426887	743693639	39266753	83	1
I17_Interet	2B	2B	704426887	729133163	24706277	51	1
I18_Vocal	2B	2B	704426887	730526059	26099173	54	1
K11_Costello	2B	2B	704426887	743746386	39319500	84	1
K17_Hermann	2B	2B	704426887	743693639	39266753	83	1
K19_Cocoon	2B	2B	704426887	729133163	24706277	51	1
M06_Battalion	2B	2B	704426887	729133163	24706277	51	1
M12_Torfrida	2B	2B	704426887	729133163	24706277	51	1
M13_Tabasco	2B	2B	704426887	744115065	39688179	85	1
M15_Graham	2B	2B	704426887	743693639	39266753	83	1
O15_Stigg	2B	2B	704426887	729133163	24706277	51	1
P11_Marksman	2B	2B	704426887	737447142	33020256	66	1
I11_Croft	2B	2B	704429402	729134238	24704837	51	1
O09_Cougar	2B	2B	704429402	742083987	37654586	77	1
O17_Pamier	2B	2B	704429402	743746386	39316985	83	1
F15_Paymat Azieva	2B	2B	705356379	747821406	42465028	89	1
F14_Watkins_705.1	2B	2B	708866321	762095419	53229099	117	3
L10_Chinese Spring 1	2B	2B	708866321	771200593	62334273	139	3
N10_Chinese Spring 2	2B	2B	708866321	771200593	62334273	139	3
P10_Chinese Spring 3	2B	2B	708866321	800258706	91392386	198	3
O20_Prophet	2B	2B	716550493	772055563	55505071	129	3
I22_Trafalgar	2B	2B	716597321	771200593	54603273	126	3
K05_Scout_(Aus)	2B	2B	716597321	762095419	45498099	104	3
M22_Veritas	2B	2B	716597321	776207075	59609755	137	3
I20_Ability	2B	2B	719958488	775497292	55538805	127	3
D14_Watkins_700.1	2B	2B	720853004	772055563	51202560	117	3
H20_Watkins_827.1	2B	2B	720853004	773420421	52567418	120	3
O22_Tanker	2B	2B	733180885	776207075	43026191	108	3
H06_HUNTER	2B	2B	740306677	770220840	29914164	74	1
I19_Sterling	2B	2B	742453181	754923773	12470593	31	0
N09_Sterling	2B	2B	742453181	754923773	12470593	31	0
G09_Aziz	2B	2B	748719258	793359566	44640309	105	3
G06_Fidel	2B	2B	754671819	800258706	45586888	104	3
I19_Sterling	2B	2B	769951493	796529995	26578503	60	0
N09_Sterling	2B	2B	769951493	793516964	23565472	58	0
E14_Mironowskaja_808	2D	2D	554442	83956441	83402000	184	3
I01_Park	2D	2D	554442	68800605	68246164	152	3
I09_Muraj	2D	2D	554442	68800605	68246164	152	3
O01_CDC_Alaska	2D	2D	554442	83956441	83402000	184	3
P10_Chinese Spring 3	2D	2D	27918663	83956441	56037779	126	3
C22_Capelle_Desprez	2D	2D	29520287	83956441	54436155	120	1
G01_Neepawa	2D	2D	30613980	83956441	53342462	117	3
C22_Capelle_Desprez	2D	2D	89436734	143902812	54466079	61	1
K18_Captor	2D	2D	89436734	143902812	54466079	61	1
C22_Capelle_Desprez	2D	2D	157039061	275669782	118630722	202	1
E14_Mironowskaja_808	2D	2D	157039061	275669782	118630722	202	3
K18_Captor	2D	2D	160977896	275669782	114691887	195	1
C22_Capelle_Desprez	2D	2D	280916657	352177282	71260626	80	1
K18_Captor	2D	2D	280916657	330429738	49513082	53	1
C09_Hamid	2D	2D	574820280	613333182	38512903	53	1
F15_Paymat Azieva	2D	2D	574820280	618147519	43327240	70	1
G09_Aziz	2D	2D	574820280	619165160	44344881	73	1
L10_Chinese Spring 1	2D	2D	574820280	635365734	60545455	117	3
M10_Eros	2D	2D	574820280	613333182	38512903	53	1
M20_Diablo	2D	2D	574820280	618190044	43369765	71	1
N10_Chinese Spring 2	2D	2D	574820280	635365734	60545455	117	3
O08_Renown	2D	2D	574820280	613333182	38512903	53	1
O18_Tandem	2D	2D	574820280	613333182	38512903	53	1
P10_Chinese Spring 3	2D	2D	574820280	635365734	60545455	117	3
J12_Watkins_683.1	2D	2D	580117394	618147519	38030126	61	1
C22_Capelle_Desprez	2D	2D	613333182	635365734	22032553	65	1
J22_Beauchamp	3A	3A	153602443	188182551	34580109	82	1
C18_Vilmorin_27	3A	3A	157287472	189945533	32658062	77	1
K06_Cezanne	3A	3A	157287472	189945533	32658062	77	1
E03_Stettler	3A	3A	165620693	188182551	22561859	55	1
F20_Watkins_811.1	3A	3A	499829878	564555396	64725519	140	3
A06_Drake	3A	3A	564063845	750508424	186444580	397	1
M21_Blackbird	3A	3A	691114505	747723063	56608559	120	3
M05_Zahir	3B	3B	13488287	59759659	46271373	81	1
L24_T. kiharae	3B	3B	36527093	66580268	30053176	61	1
L24_T. kiharae	3B	3B	137852066	161150586	23298521	61	1
B14_SHIRLEY	3B	3B	160347428	415790960	255443533	494	3
L13_Pamier	3B	3B	207728459	344287618	136559160	255	3
C17_Meteor	3B	3B	210332142	341086428	130754287	238	3
I16_Scipion	3B	3B	210332142	418682696	208350555	404	3
O17_Pamier	3B	3B	210332142	418682696	208350555	404	3
A18_Slejpner	3B	3B	214449090	341059439	126610350	230	3
H02_BLUEBOY	3B	3B	214449090	418682696	204233607	397	3
L24_T. kiharae	3B	3B	252936105	295785332	42849228	80	1
G18_Eagle	3B	3B	252960061	332949645	79989585	146	3
K18_Captor	3B	3B	252960061	332949645	79989585	146	3
A16_Iena	3B	3B	268632097	417137508	148505412	293	3
C18_Pastiche	3B	3B	268632097	417956906	149324810	296	3
E10_Extrem	3B	3B	268752063	342179287	73427225	133	3
F13_Meteor	3B	3B	269247034	341086428	71839395	130	3
F14_Watkins_705.1	3B	3B	269247034	341059439	71812406	129	3
L15_Premio	3B	3B	269247034	421655437	152408404	304	3
A18_Slejpner	3B	3B	353565658	418682696	65117039	140	3
C17_Meteor	3B	3B	353565658	418682696	65117039	140	3
E10_Extrem	3B	3B	353565658	417956906	64391249	138	3
F17_Isengrain	3B	3B	353565658	405730621	52164964	112	3
G18_Eagle	3B	3B	353565658	418682696	65117039	140	3
K18_Captor	3B	3B	353565658	418682696	65117039	140	3
M18_Courtot	3B	3B	353565658	418682696	65117039	140	3
F13_Meteor	3B	3B	362477712	418900863	56423152	121	3
L13_Pamier	3B	3B	373288477	418900863	45612387	100	3
L24_T. kiharae	3B	3B	417956906	442142750	24185845	52	1
L24_T. kiharae	3B	3B	610550868	630392333	19841466	52	1
L24_T. kiharae	3B	3B	634240081	685518541	51278461	106	1
L24_T. kiharae	3B	3B	769051918	802756946	33705029	77	1
G01_Neepawa	3D	3D	1754436	127907154	126152719	156	1
C17_Meteor	3D	3D	23523154	47706479	24183326	53	1
G01_Neepawa	3D	3D	158973096	348769859	189796764	211	1
G01_Neepawa	3D	3D	356477768	414034673	57556906	59	1
E14_Mironowskaja_808	3D	3D	456184370	615062072	158877703	175	3
G01_Neepawa	3D	3D	456184370	615062072	158877703	175	1
K18_Captor	3D	3D	456184370	615062072	158877703	175	3
P10_Chinese Spring 3	3D	3D	517974214	615062072	97087859	130	3
N10_Chinese Spring 2	3D	3D	546859486	615062072	68202587	104	3
F14_Watkins_705.1	3D	3D	580935684	600616039	19680356	30	0
B14_Watkins_698.1	4A	4A	30141454	118132900	87991447	153	3
D14_Watkins_700.1	4A	4A	30141454	88516948	58375495	103	3
A22_Turpin	4A	4A	174983833	221469816	46485984	105	1
B17_April Bearded	4A	4A	174983833	222568705	47584873	108	1
E22_Alert	4A	4A	174983833	227087334	52103502	118	1
G16_Denver	4A	4A	174983833	228058599	53074767	120	1
G20_Legend	4A	4A	174983833	226980099	51996267	117	1
H20_Watkins_827.1	4A	4A	174983833	241373533	66389701	151	1
K24_Jagger_Pangenome	4A	4A	174983833	221469816	46485984	105	1
M03_Jagger_PANG0006-PG-7_2	4A	4A	174983833	221469816	46485984	105	1
M09_Jagger_PANG0006-PG-7_5	4A	4A	174983833	221469816	46485984	105	1
M20_Diablo	4A	4A	174983833	228058599	53074767	120	1
O20_Prophet	4A	4A	174983833	221469816	46485984	105	1
P14_Watkins_747.1	4A	4A	177138461	221469816	44331356	101	1
M22_Veritas	4A	4A	179559987	226980099	47420113	106	1
D20_Watkins_788.1	4A	4A	181632616	226980099	45347484	103	1
J12_Watkins_683.1	4A	4A	184363799	221563425	37199627	87	1
E18_Avocet	4A	4A	197224605	226980099	29755495	69	1
I22_Trafalgar	4A	4A	197224605	226980099	29755495	69	1
J20_Watkins_507.1	4A	4A	197224605	221469816	24245212	57	1
M07_Jagger_PANG0006-PG-7_4	4A	4A	197224605	221469816	24245212	57	1
N14_Watkins_746.1	4A	4A	197224605	227087334	29862730	70	1
N12_Watkins_690.1	4A	4A	198223295	221563425	23340131	55	1
M05_Jagger_PANG0006-PG-7_3	4A	4A	200730174	221469816	20739643	50	1
M01_Jagger_PANG0006-PG-7_1	4A	4A	207388037	226980099	19592063	50	1
P23_Squareheads Master	4A	4A	207388037	226980099	19592063	50	1
A22_Turpin	4A	4A	235516981	313763355	78246375	162	1
B20_Watkins_777.1	4A	4A	235516981	273279408	37762428	86	1
E22_Alert	4A	4A	235516981	284635995	49119015	110	1
G20_Legend	4A	4A	235516981	263503384	27986404	70	1
J12_Watkins_683.1	4A	4A	235516981	263503384	27986404	70	1
M20_Diablo	4A	4A	235516981	263503384	27986404	70	1
O20_Prophet	4A	4A	235516981	263833759	28316779	71	1
E18_Avocet	4A	4A	246094599	281630695	35536097	77	1
G16_Denver	4A	4A	255588997	312226019	56637023	108	1
H20_Watkins_827.1	4A	4A	255588997	313763355	58174359	113	1
M22_Veritas	4A	4A	255588997	316102967	60513971	115	1
M20_Diablo	4A	4A	279083038	313644212	34561175	66	1
O20_Prophet	4A	4A	279083038	313644212	34561175	66	1
P14_Watkins_747.1	4A	4A	368839232	415864402	47025171	105	1
A22_Turpin	4A	4A	380591831	448379628	67787798	158	1
B17_April Bearded	4A	4A	380591831	448379628	67787798	158	1
B20_Watkins_777.1	4A	4A	380591831	413299011	32707181	74	1
E18_Avocet	4A	4A	380591831	448379628	67787798	158	1
E22_Alert	4A	4A	380591831	448379628	67787798	158	1
G16_Denver	4A	4A	380591831	448379628	67787798	158	1
G20_Legend	4A	4A	380591831	426615014	46023184	104	1
H20_Watkins_827.1	4A	4A	380591831	448379628	67787798	158	1
I22_Trafalgar	4A	4A	380591831	411102930	30511100	70	1
J12_Watkins_683.1	4A	4A	380591831	415864402	35272572	81	1
J20_Watkins_507.1	4A	4A	380591831	413014211	32422381	72	1
K24_Jagger_Pangenome	4A	4A	380591831	415864402	35272572	81	1
M05_Jagger_PANG0006-PG-7_3	4A	4A	380591831	415864402	35272572	81	1
M09_Jagger_PANG0006-PG-7_5	4A	4A	380591831	415864402	35272572	81	1
M20_Diablo	4A	4A	380591831	448379628	67787798	158	1
M22_Veritas	4A	4A	380591831	426615014	46023184	104	1
O20_Prophet	4A	4A	380591831	448379628	67787798	158	1
P23_Squareheads Master	4A	4A	380591831	448379628	67787798	158	1
M03_Jagger_PANG0006-PG-7_2	4A	4A	404706745	451596523	46889779	110	1
D20_Watkins_788.1	4A	4A	405567800	448379628	42811829	104	1
N14_Watkins_746.1	4A	4A	405567800	448379628	42811829	104	1
M03_Jagger_PANG0006-PG-7_2	4A	4A	694325358	744525263	50199906	106	3
L24_T. kiharae	4A	4A	705508935	725758272	20249338	52	1
K16_Sperber	4B	4B	554782	179193475	178638694	264	1
P20_Muck	4B	4B	23842769	179193475	155350707	214	3
L24_T. kiharae	4B	4B	36486440	83861012	47374573	61	1
K16_Sperber	4B	4B	186864994	658021067	471156074	845	1
M21_Blackbird	4B	4B	186864994	396533761	209668768	361	3
P20_Muck	4B	4B	186864994	649611331	462746338	829	3
L24_T. kiharae	4B	4B	209401090	259734664	50333575	95	1
L24_T. kiharae	4B	4B	267288029	307200587	39912559	57	1
L24_T. kiharae	4B	4B	363197698	423771118	60573421	130	1
A02_Fiorello	4B	4B	376475666	402766297	26290632	70	1
M21_Blackbird	4B	4B	535338251	593130879	57792629	126	3
L24_T. kiharae	4B	4B	539243360	570082119	30838760	69	1
C10_Timber	5B	5B	0	111968766	111968767	193	1
C19_KWS_Keilder	5B	5B	0	111968766	111968767	193	1
D14_Watkins_700.1	5B	5B	0	24926384	24926385	50	1
H15_Highbury	5B	5B	0	69138245	69138246	132	3
K09_Claire_PANG0005_PG-8_5	5B	5B	0	111968766	111968767	193	3
O15_Stigg	5B	5B	0	111968766	111968767	193	1
G18_Eagle	5B	5B	36303337	86259768	49956432	101	3
J23_Holdfast	5B	5B	41097371	111968766	70871396	117	3
D14_Watkins_700.1	5B	5B	53241660	111968766	58727107	87	1
C19_KWS_Keilder	5B	5B	117290482	143449212	26158731	55	1
D14_Watkins_700.1	5B	5B	117290482	173889685	56599204	109	1
E17_Brilliant	5B	5B	117290482	245591709	128301228	248	3
G18_Tadorna	5B	5B	117290482	244134083	126843602	245	3
H06_HUNTER	5B	5B	117290482	216299122	99008641	185	3
I02_Beaver	5B	5B	117290482	227556348	110265867	212	3
I11_Croft	5B	5B	117290482	244134083	126843602	245	3
K16_Sperber	5B	5B	117290482	227241033	109950552	211	3
M11_Crispin	5B	5B	117290482	244134083	126843602	245	3
M11_Taras	5B	5B	117290482	227241033	109950552	211	3
M19_Robigus	5B	5B	117290482	244134083	126843602	245	3
M21_Blackbird	5B	5B	117290482	244267796	126977315	246	3
O15_Stigg	5B	5B	117290482	143545982	26255501	56	1
O17_Pamier	5B	5B	117290482	249788187	132497706	251	3
B11_Sy Epson	5B	5B	127442562	244134083	116691522	222	3
I16_Regent	5B	5B	127702494	227241033	99538540	187	3
P07_Memory	5B	5B	127702494	227241033	99538540	187	3
C12_Kranich	5B	5B	128058761	228751762	100693002	189	3
H09_KWS Target	5B	5B	128058761	249788187	121729427	226	3
L13_Pamier	5B	5B	146362980	227556348	81193369	149	3
K15_Tobak	5B	5B	147742584	227241033	79498450	147	3
A14_Orlando	5B	5B	149551898	226453152	76901255	144	3
B18_Zemon	5B	5B	149551898	226453152	76901255	144	3
E07_Marvdasht	5B	5B	149551898	228751762	79199865	149	3
G14_Flair	5B	5B	149551898	227556348	78004451	147	3
H17_Recital	5B	5B	149551898	244134083	94582186	180	3
K02_Altria	5B	5B	149551898	227241033	77689136	146	3
K18_Captor	5B	5B	149551898	227241033	77689136	146	3
A14_Fanal	5B	5B	149979861	244134083	94154223	178	3
E22_Alert	5B	5B	151031910	244134083	93102174	177	3
O20_Prophet	5B	5B	151031910	245308463	94276554	179	3
C15_Sy_Epson	5B	5B	151504315	226453152	74948838	140	3
H15_Highbury	5B	5B	151504315	244134083	92629769	176	3
L23_Robigus_Pangenome	5B	5B	151504315	229699390	78195076	146	3
G16_Denver	5B	5B	152480659	226453152	73972494	137	3
B17_April Bearded	5B	5B	153176583	244134083	90957501	171	3
G21_Puma	5B	5B	153176583	227556348	74379766	138	3
M18_Druid	5B	5B	153176583	216299122	63122540	111	3
O09_Cougar	5B	5B	153176583	227241033	74064451	137	3
C09_Hamid	5B	5B	153505830	227241033	73735204	136	3
K04_David	5B	5B	153505830	228751762	75245933	139	3
O22_Gabo	5B	5B	153505830	227556348	74050519	137	3
I13_Player	5B	5B	154168397	249788187	95619791	175	3
I18_Vocal	5B	5B	154168397	229699390	75530994	139	3
P12_Watkins_694.2	5B	5B	154168397	226453152	72284756	133	3
P14_Watkins_747.1	5B	5B	154168397	226453152	72284756	133	3
C11_Sewc123	5B	5B	155937814	436459580	280521767	495	1
G09_Aziz	5B	5B	157475311	228751762	71276452	134	3
G18_Eagle	5B	5B	157475311	227241033	69765723	131	3
E20_Voyage	5B	5B	158699496	216064572	57365077	101	3
F20_Watkins_811.1	5B	5B	158699496	226453152	67753657	127	3
G20_Legend	5B	5B	163866319	226453152	62586834	119	3
O22_Tanker	5B	5B	163866319	225203846	61337528	116	3
I22_Trafalgar	5B	5B	164576861	226453152	61876292	116	3
L24_T. kiharae	5B	5B	317993039	369961653	51968615	91	1
L24_T. kiharae	5B	5B	374466213	402430699	27964487	56	1
C11_Sewc123	5B	5B	440280893	682958643	242677751	483	1
A11_Avocet	5B	5B	492578417	528221979	35643563	78	1
A14_Orlando	5B	5B	492578417	540358284	47779868	107	3
H15_Highbury	5B	5B	492578417	540358284	47779868	107	3
C16_Stella	5B	5B	492620930	523963780	31342851	70	1
D15_Renan	5B	5B	492620930	528221979	35601050	77	1
A05_Venera	5B	5B	497382174	528221979	30839806	69	1
B12_Watkins_560.1	5B	5B	497382174	528221979	30839806	69	1
C09_Hamid	5B	5B	497382174	523963780	26581607	62	1
C20_Warrior	5B	5B	497382174	531213004	33830831	76	1
J16_Banco	5B	5B	497382174	520421851	23039678	58	1
J24_Wizard	5B	5B	497382174	528221979	30839806	69	1
L12_Watkins_685.1	5B	5B	497382174	523963780	26581607	62	1
M01_Jagger_PANG0006-PG-7_1	5B	5B	497382174	523963780	26581607	62	1
M07_Jagger_PANG0006-PG-7_4	5B	5B	497382174	528221979	30839806	69	1
M09_Jagger_PANG0006-PG-7_5	5B	5B	497382174	528221979	30839806	69	1
N24_KWS Santiago	5B	5B	497382174	520043894	22661721	56	1
O14_Albatross	5B	5B	497382174	521026892	23644719	59	1
C18_Pastiche	5B	5B	498076098	521026892	22950795	56	1
H05_RGT Reform	5B	5B	498076098	528221979	30145882	66	1
H24_Captor	5B	5B	498076098	520421851	22345754	55	1
I06_Galahad	5B	5B	498076098	520421851	22345754	55	1
I14_Erla_Kolben	5B	5B	498076098	523963780	25887683	59	1
I16_Scipion	5B	5B	498076098	523963780	25887683	59	1
K03_Claire_PANG0005_PG-8_2	5B	5B	498076098	523963780	25887683	59	1
M02_Bersee	5B	5B	498076098	523963780	25887683	59	1
M05_Jagger_PANG0006-PG-7_3	5B	5B	498076098	523963780	25887683	59	1
O04_Dorby	5B	5B	498076098	523963780	25887683	59	1
P15_Charger	5B	5B	498076098	523963780	25887683	59	1
D11_Sankara	5B	5B	498716961	520406526	21689566	53	1
K22_Pavon76	5B	5B	498716961	523963780	25246820	58	1
M14_Calif	5B	5B	498716961	528221979	29505019	65	1
N15_Shango	5B	5B	498716961	523963780	25246820	58	1
O08_Oenus	5B	5B	498716961	528221979	29505019	65	1
O12_Rubens	5B	5B	498716961	523963780	25246820	58	1
O17_Pamier	5B	5B	498716961	528221979	29505019	65	1
O18_Arminda	5B	5B	498716961	528221979	29505019	65	1
C16_Escorial	5B	5B	498876665	520421851	21545187	53	1
K23_Alixan	5B	5B	498876665	523963780	25087116	57	1
B09_KWS Podium	5B	5B	498915387	523963780	25048394	56	1
L17_Golden Ball	5B	5B	498915387	523963780	25048394	56	1
M14_Walde	5B	5B	498915387	523963780	25048394	56	1
A04_Capitaine	5B	5B	499128469	523963780	24835312	55	1
C22_Capelle_Desprez	5B	5B	499128469	520421851	21293383	51	1
E04_Capelle_Desprez	5B	5B	499128469	523963780	24835312	55	1
G12_Top	5B	5B	499128469	523963780	24835312	55	1
H09_KWS Target	5B	5B	499128469	520421851	21293383	51	1
J15_Moulin	5B	5B	499128469	528221979	29093511	62	1
K06_Cezanne	5B	5B	499128469	528221979	29093511	62	1
M03_Jagger_PANG0006-PG-7_2	5B	5B	499128469	528221979	29093511	62	1
M08_Norda	5B	5B	499128469	521026892	21898424	52	1
N11_Revelation	5B	5B	499128469	520406526	21278058	50	1
O13_Glasgow	5B	5B	499128469	528065335	28936867	61	1
O16_Ritzlhofer_Neu	5B	5B	499128469	523963780	24835312	55	1
N17_Strongfield	5B	5B	500524958	523963780	23438823	52	1
G04_Andalou	5B	5B	504779462	528221979	23442518	50	1
M15_Graham	5B	5B	504779462	528221979	23442518	50	1
O12_Talent	5B	5B	504779462	528221979	23442518	50	1
O23_Maris_Widgeon	5B	5B	504779462	528221979	23442518	50	1
H15_Highbury	5B	5B	588175345	702262661	114087317	211	3
B14_SHIRLEY	5B	5B	637172273	671197828	34025556	62	1
H06_HUNTER	5B	5B	637172273	671197828	34025556	62	1
B22_Orlando	6A	6A	1626245	617816989	616190745	1128	1
I18_Vocal	6A	6A	1626245	617816989	616190745	1128	1
I21_Kyle	6A	6A	1626245	51947469	50321225	108	3
M22_Thatcher	6A	6A	1626245	498811978	497185734	894	3
C10_Timber	6A	6A	5366412	287224425	281858014	468	1
K07_Zagros	6A	6A	11269417	37455839	26186423	53	1
K03_Claire_PANG0005_PG-8_2	6A	6A	251880052	398281405	146401354	305	3
M05_Zahir	6A	6A	251880052	435335469	183455418	375	3
M14_Walde	6A	6A	251880052	348905840	97025789	206	3
A11_Avocet	6A	6A	305318582	437419128	132100547	278	1
A11_Avocet	6A	6A	508002002	545647532	37645531	72	1
A11_Avocet	6A	6A	556571878	570696529	14124652	37	0
A11_Avocet	6A	6A	576948883	587344124	10395242	30	0
F13_Meteor	6B	6B	167277	48541251	48373975	105	3
L13_Pamier	6B	6B	167277	48541251	48373975	105	3
O20_Prophet	6B	6B	15886755	38885476	22998722	53	1
L24_T. kiharae	6B	6B	47468754	70545070	23076317	57	1
O20_Prophet	6B	6B	61141363	110183324	49041962	112	1
E22_Alert	6B	6B	70329845	99098178	28768334	70	1
M21_Blackbird	6B	6B	70329845	92013410	21683566	55	1
N14_Watkins_746.1	6B	6B	70545070	99098178	28553109	69	1
L24_T. kiharae	6B	6B	72207691	110183324	37975634	85	1
A22_Turpin	6B	6B	72876362	98020666	25144305	57	1
G16_Denver	6B	6B	72876362	99098178	26221817	60	1
M22_Veritas	6B	6B	72876362	99098178	26221817	60	1
G15_Oakley	6B	6B	75030506	99098178	24067673	58	1
K10_Spitfire	6B	6B	75030506	99098178	24067673	58	1
K16_Stamm_101	6B	6B	75030506	99098178	24067673	58	1
M13_Tabasco	6B	6B	75030506	99098178	24067673	58	1
N02_CALEDONIA	6B	6B	75030506	99098178	24067673	58	1
D12_Watkins_562.1	6B	6B	75037363	99098178	24060816	57	1
F09_KWS Gator	6B	6B	75037363	99098178	24060816	57	1
G20_Legend	6B	6B	75037363	101683484	26646122	64	1
G22_Blitz	6B	6B	75037363	101683438	26646076	63	1
H09_KWS Target	6B	6B	75037363	99098178	24060816	57	1
H11_Moisson	6B	6B	75037363	99098178	24060816	57	1
I11_Obelisk	6B	6B	75037363	99098178	24060816	57	1
J18_Rendezvous	6B	6B	75037363	99098178	24060816	57	1
K03_Jenga	6B	6B	75037363	99098178	24060816	57	1
K11_Costello	6B	6B	75037363	98850104	23812742	56	1
M11_Crispin	6B	6B	75037363	99098178	24060816	57	1
M14_Walde	6B	6B	75037363	99098178	24060816	57	1
M23_Malacca	6B	6B	75037363	99098178	24060816	57	1
O06_Holster	6B	6B	75037363	99098178	24060816	57	1
O08_Renown	6B	6B	75037363	99098178	24060816	57	1
O09_Cougar	6B	6B	75037363	98850104	23812742	56	1
O18_Tandem	6B	6B	75037363	101166302	26128940	60	1
P09_Tabasco	6B	6B	75037363	98850104	23812742	56	1
K18_Captor	6B	6B	75791465	104701653	28910189	70	1
L24_T. kiharae	6B	6B	144738974	179038330	34299357	61	1
M22_Thatcher	6D	6D	278608366	353300479	74692114	76	1
F14_Watkins_705.1	7A	7A	171379764	194286132	22906369	51	1
A22_Turpin	7A	7A	177084182	206191711	29107530	70	1
M20_Diablo	7A	7A	178459714	206532180	28072467	70	1
M21_Blackbird	7A	7A	292013834	463285376	171271543	364	3
N17_Strongfield	7A	7A	292013834	432430747	140416914	298	3
O12_Talent	7A	7A	292013834	328826423	36812590	78	1
C14_Bounty	7A	7A	295152314	320458753	25306440	54	1
O06_Hobbit	7A	7A	295152314	327020727	31868414	69	1
G09_Aziz	7A	7A	310352275	353306728	42954454	90	1
A17_Gallant	7A	7A	313175511	344450880	31275370	67	1
A17_Gallant	7A	7A	350098987	373857639	23758653	51	1
O06_Hobbit	7A	7A	350098987	373857639	23758653	51	1
A06_Gulliver	7A	7A	444889889	575259141	130369253	268	1
C19_KWS_Keilder	7B	7B	264212	255570489	255306278	513	1
K09_Claire_PANG0005_PG-8_5	7B	7B	264212	255570489	255306278	513	3
O15_Stigg	7B	7B	264212	255570489	255306278	513	1
L24_T. kiharae	7B	7B	142235713	179367212	37131500	75	1
K18_Captor	7D	7D	366572	105357488	104990917	166	3
A01_Laura	7D	7D	549074077	636763385	87689309	180	3
G01_Neepawa	7D	7D	549074077	636763385	87689309	180	3
K18_Captor	7D	7D	549074077	636763385	87689309	180	3
O01_CDC_Alaska	7D	7D	549074077	632738910	83664834	170	3
